# hECA: the cell-centric assembly of a cell atlas

**DOI:** 10.1101/2021.07.21.453289

**Authors:** Sijie Chen, Yanting Luo, Haoxiang Gao, Fanhong Li, Jiaqi Li, Yixin Chen, Renke You, Minsheng Hao, Haiyang Bian, Xi Xi, Wenrui Li, Weiyu Li, Mingli Ye, Qiuchen Meng, Ziheng Zou, Chen Li, Haochen Li, Yangyuan Zhang, Yanfei Cui, Lei Wei, Fufeng Chen, Xiaowo Wang, Hairong Lv, Kui Hua, Rui Jiang, Xuegong Zhang

## Abstract

Single-cell omics data can characterize multifaceted features of massive cells and bring significant insights to biomedical researches. The accumulation of single-cell data provides growing resources for constructing atlases for all cells of a human organ or the whole body. The true assembly of a cell atlas should be cell-centric rather than file-centric. We proposed a unified information framework enabling seamless cell-centric data assembly and developed a human Ensemble Cell Atlas (hECA) as an instance. hECA version 1.0 assembled scRNA-seq data across multiple studies into one orchestrated data repository. It contains 1,093,299 labeled cells and metadata from 116 published human single-cell studies, covering 38 human organs and 11 systems. We invented three methods of applications based on the cell-centric assembly: “*In data*” cell sorting enables targeted data retrieval in the full atlas with customizable logic expressions; The “quantitative portraiture” system provides a multi-view presentation of biological entities (organs, cell types, and genes) of multiple granularities; The customizable reference creation allows users to use the cell-centric assembly to generate references for their own cell type annotations. Case studies on agile construction of user-defined sub-atlases and “*in data*” investigation of CAR-T off-targets in multiple organs showed the great potential of cell-centric atlas assembly.
