## Supplementary Figures and Tables for "hECA: the cell-centric assembly of a cell atlas": Table S1_0721 hECA v1.0 datasets.xlsx

### Sheet: Sheet1
#	Organ	No. of cells *	"user_id" of analyzer	Data source	Dataset **	No. of cells at collection ***	Suborgan	Stage****	Seq.tech
1	Adipose	1362	1	10.1038/s41586-020-2157-4(Han et al., 2020)	1	1362	-	Adult	Microwell-seq
2	Adrenal gland	15065	4	10.1038/s41586-020-2157-4 (Han et al., 2020)	2	15065	-	Adult	Microwell-seq
3	Bladder	3980	1	10.1038/s41586-020-2157-4(Han et al., 2020)	3	1267	-	Adult	Microwell-seq
					4	2713	-	Adult	Microwell-seq
4	Blood	29514	0	10.1038/s41586-020-2157-4 (Han et al., 2020)	5	2719	-	Adult	10x Genomics
					6	5296	-	Adult	10x Genomics
					7	4000	-	Adult	10x Genomics
					8	7160	-	Adult	10x Genomics
					9	2145	Cord blood	Fetal	10x Genomics
					10	4432	Cord blood	Fetal	10x Genomics
					11	5607	Cord blood	Fetal	10x Genomics
5	Bone marrow	8671	0	10.1038/s41586-020-2157-4(Han et al., 2020)	12	2228	-	Adult	10x Genomics
					13	6448	-	Adult	10x Genomics
6	Brain	214314	3	10.1093/nar/gks1042 (Sunkin et al., 2013)	14	7280	Anterior Cingulate Cortex (ACC)	43-54yr	snRNA-seq
					15	1576	Lateral Geniculate Nucleus (LGN)	43-66yr	snRNA-seq
					16	15895	Middle Temporal Gyrus (MTG)	24-66yr	snRNA-seq
					17	8998	Primary Visual Cortex (V1)	43-54yr	snRNA-seq
				10.1038/s41586-020-2157-4 (Han et al., 2020)	18	9692	TemporalLobe	61yr	Microwell-seq
					19	7169	Cerebellum	55yr	Microwell-seq
					20	2932	-	13wk	Microwell-seq
					21	3880	-	11wk	Microwell-seq
					22	5112	-	12wk	Microwell-seq
					23	1705	-	11wk	Microwell-seq
				10.1038/s41467-019-10756-2 (Gaublomme et al., 2019)	24	9923	Dorsolateral prefrontal cortex	>65yr	10X(sn)
					25	39086	Dorsolateral prefrontal cortex	>65yr	10X(sn)
				10.1038/s41586-019-1917-5 (Zhong et al., 2020)	26	30933	Hippocampus	-	10x Genomics
				10.1126/science.aai8478 (Venteicher et al., 2017)	27	6333	Parietal, temporal, frontal, frontoparietal	24-47yr	Smart-seq2
				10.1038/nature25980 (Zhong et al., 2018)	28	2344	Prefrontal cortex	GW8-26	Smart-Seq2
				10.1038/s41593-018-0270-6 (Renthal et al., 2018)	29	30291	Visual Cortex	8-24yr	inDrops
				10.1038/nbt.4038 (Lake et al., 2018)	30	31165	Visual cortex, frontal cortex, cerebellum	20-49yr	snDrop-seq
7	Bronchi	12553	2	10.1038/s41586-020-2157-4(Han et al., 2020)	31	9949	Main trachea	Adult	Microwell-seq
				10.1038 / s41586-018-0394-6(Plasschaert et al., 2018)	32	2604	Bronchial epithelial cell	-	InDrops
8	Colon	22919	1	10.1038/s41586-020-2157-4(Han et al., 2020)	33	11229	Transverse-Colon	Adult	Microwell-seq
					34	3281	Sigmoid-Colon	Adult	Microwell-seq
				10.1016/j.cell.2018.08.067(Kinchen et al., 2018)	35	4177	-	-	10X
				10.1038/s41586-019-0992-y(Parikh et al., 2019)	36	4249	-	-	10X
9	Duodenum	3743	1	10.1038/s41586-020-2157-4(Han et al., 2020)	37	4681	Duodenum	Adult	Microwell-seq
10	Eye	47275	3	10.1038/s41586-020-2157-4 (Han et al., 2020)	38	998	-	11wk	Microwell-seq
				10.15252/embj.2018100811 (Lukowski et al., 2019)	39	21979	Retina	42-80yr	10x Genomics
				10.1038/s41467-019-12780-8 (Menon et al., 2019)	40	19128	Retina	-	10x Genomics
					41	3244	Retina	-	Seq-Well
				10.1073/pnas.1914143116 (Voigt et al., 2019)	42	1926	Retina	54-82yr	10x Genomics
11	Gallbladder	14733	4	10.1038/s41586-020-2157-4(Han et al., 2020)	43	9717	-	45yr	Microwell-seq
					44	5016	-	58yr	Microwell-seq
12	Heart	210597	2	10.1016/j.cell.2019.11.025(Asp et al., 2019)	45	3777	-	Fetal	10X
				10.1016/j.celrep.2019.01.079(Cui et al., 2019)	46	3838	-	Fetal	STRT
				10.1038/s41586-020-2157-4(Han et al., 2020)	47	1308	Left ventricular apex	Adult	Microwell-seq
					48	1478	Left ventricle	Adult	Microwell-seq
					49	5391	-	Fetal	Microwell-seq
					50	2678	-	Fetal	Microwell-seq
				Hua et al., 2020, unpublished data	51	85484	-	Adult	10X
					52	99484	-	Adult	10X
				10.1038/s41556-019-0446-7(Wang et al., 2020a)	53	7231	-	Adult	SMART-seq
13	Ileum	3132	1	10.1038/s41586-020-2157-4(Han et al., 2020)	54	3367	Ileum	Adult	Microwell-seq
14	Intestine	41851	1	10.1038/s41586-020-2157-4(Han et al., 2020)	55	1100	Omentum	Adult	Microwell-seq
					56	3685	Omentum	Adult	Microwell-seq
					57	903	Omentum	Adult	Microwell-seq
				10.1084/jem.20191130(Wang et al., 2020b)	58	14125	-	-	10X
				10.1038/s41586-020-2157-4(Han et al., 2020)	59	1448	-	Fetal	Microwell-seq
					60	1338	-	Fetal	Microwell-seq
					61	9740	-	Fetal	Microwell-seq
					62	6931	-	Fetal	Microwell-seq
					63	4059	-	Fetal	Microwell-seq
15	Jejunum	4198	1	10.1038/s41586-020-2157-4(Han et al., 2020)	64	5549	Jejnum	Adult	Microwell-seq
16	Kidney	45368	1	10.1038/s41586-020-2157-4(Han et al., 2020)	65	8877	-	Adult	Microwell-seq
					66	4939	-	Fetal	Microwell-seq
					67	4511	-	Fetal	Microwell-seq
					68	9932	-	Fetal	Microwell-seq
					69	9933	-	Fetal	Microwell-seq
					70	3849	-	Adult	Microwell-seq
					71	9966	-	Adult	Microwell-seq
17	Liver	26475	4	10.1038/s41586-020-2157-4(Han et al., 2020)	72	1686	-	21yr	Microwell-seq
					73	4309	-	52yr	Microwell-seq
					74	4217	-	23yr	Microwell-seq
					75	16263	-	GW26	Microwell-seq
18	Lung	90521	2	10.1038/s41591-019-0468-5(Vieira Braga et al., 2019)	76	922	Parenchyma	Adult	10X
				10.1038/s41586-020-2157-4(Han et al., 2020)	77	8426	The lower lobe of right lung	Adult	Microwell-seq
					78	6022	The lower lobe of right lung	Adult	Microwell-seq
					79	9603	The lower lobe of right lung	Adult	Microwell-seq
					80	4526	-	Fetal	Microwell-seq
					81	5121	-	Fetal	Microwell-seq
				10.1186/s13059-019-1906-x(Madissoon et al., 2019)	82	55901	Lower left lobe	-	10X
19	Muscle	26029	1	10.1038/s41586-020-2157-4(Han et al., 2020)	83	7775	-	Adult	Microwell-seq
					84	18345	-	Fetal	Microwell-seq
20	Oesophagus	87947	1	10.1186/s13059-019-1906-x(Madissoon et al., 2019)	85	94257	Mid	-	10X
21	Ovary	6927	3	10.1038/s41586-020-2157-4 (Han et al., 2020)	86	2696	Gonad	26wk	Microwell-seq
					87	4231	Gonad	11wk	Microwell-seq
22	Pancreas	26566	4	10.1038/s41586-020-2157-4 (Han et al., 2020)	88	8384	-	43yr	Microwell-seq
					89	8836	-	GW26	Microwell-seq
					90	6930	-	GW11	Microwell-seq
					91	2416	-	GW11	Microwell-seq
23	Placenta	9926	3	10.1038/s41586-020-2157-4 (Han et al., 2020)	92	9926	ChorionicVillus	13wk	Microwell-seq
24	Pleura	19695	2	10.1038/s41586-020-2157-4(Han et al., 2020)	93	19695	Left thoracic wall	Adult	Microwell-seq
25	Prostate	2445	3	10.1038/s41586-020-2157-4 (Han et al., 2020)	94	2445	-	45yr	Microwell-seq
26	Rectum	5718	1	10.1038/s41586-020-2157-4(Han et al., 2020)	95	5718	Rectum	Adult	Microwell-seq
27	Rib	5907	1	10.1038/s41586-020-2157-4(Han et al., 2020)	96	1432	-	Fetal	Microwell-seq
					97	4560	-	Fetal	Microwell-seq
28	Skin	6618	3	10.1038/s41586-020-2157-4(Han et al., 2020)	98	5382	-	7wk	Microwell-seq
					99	1236	-	11wk	Microwell-seq
29	Spinal cord	4483	3	10.1038/s41586-020-2157-4 (Han et al., 2020)	100	6007	-	13wk	Microwell-seq
30	Spleen	15806	0	10.1038/s41586-020-2157-4(Han et al., 2020)	101	15806	-	Adult	10x Genomics
31	Stomach	22187	1	10.1038/s41586-020-2157-4(Han et al., 2020)	102	1879	-	Adult	Microwell-seq
					103	4669	-	Adult	Microwell-seq
					104	8005	-	Adult	Microwell-seq
					105	1322	-	Fetal	Microwell-seq
					106	6631	-	Fetal	Microwell-seq
32	Testis	13210	3	10.1038/s41586-020-2157-4 (Han et al., 2020)	107	3357	Gonad	GW12	Microwell-seq
					108	9853	Gonad	GW11	Microwell-seq
33	Thymus	4516	0	10.1038/s41586-020-2157-4(Han et al., 2020)	109	2448	-	Adult	10x Genomics
					110	2566	-	Adult	10x Genomics
34	Thyroid	12599	4	10.1038/s41586-020-2157-4 (Han et al., 2020)	111	6319	-	Adult	Microwell-seq
					112	6280	-	Adult	Microwell-seq
35	Ureter	2205	1	10.1038/s41586-020-2157-4 (Han et al., 2020)	113	2390	-	Adult	Microwell-seq
36	Uterine tube	6496	3	10.1038/s41586-020-2157-4 (Han et al., 2020)	114	6496	Fallopian tube	52yr	Microwell-seq
37	Uterus	8096	3	10.1038/s41586-020-2157-4 (Han et al., 2020)	115	8096	Cervix	52yr	Microwell-seq
38	Vessel	9652	2	10.1038/s41586-020-2157-4(Han et al., 2020)	116	9652	-	Adult	Microwell-seq
* number of cells after QC, record for each organ
** one data source might be split into several datasets in the original study
*** number of cells at collection, record for each dataset
**** developmental stage. GW: gestational weeks; wk: week old; yr: year old
