## Supplementary Figures and Tables for "hECA: the cell-centric assembly of a cell atlas": Table S4_0626 Case1-Negative markers for T cells.xlsx

### Sheet: Negative Selection Markers
Negative Selection Markers	Cell type to filter out
LUM	Fibroblasts
SERPING1	Fibroblasts
INMT	Fibroblasts
COL1A2	Fibroblasts
COL1A1	Fibroblasts
ACTA2	Muscle cells
S100A8	Neutrophils
S100A9	Neutrophils
C1QB	Myeloid cells
C1QA	Myeloid cells
C1QC	Myeloid cells
CD79B	B cells
CD79A	B cells
CD19	B cells
MS4A1	Myeloid cells
PLXNC1	Myeloid cells
FSCN1	Myeloid cells
SIGLEC8	Myeloid cells
ITGAM	Myeloid cells
ITGAX	Myeloid cells
