## Supplementary Figures and Tables for "hECA: the cell-centric assembly of a cell atlas": Table S5_0626 Case1-Positive markers for T cells.xlsx

### Sheet: Sheet2
cell types	markers
DN
naïve	(CCR7\SELL\CD28 IL2RA_low\CD44_low\CD69_low)
NKT	(CD4_low_or_int\CD8_low_or_int\NKG7\KLRB1C\GZMA\GZMB\GZMK\IFNG)
CD4
naive	(CCR7\SELL\CD28 IL2RA_low\CD44_low\CD69_low)
memory	(CD69)
resident memory	(ITGAE\CD69\SELL low\ CCR7 low\ )
effector memory	(CD28\ SELL low\ CCR7 low\ CD27 low)
central memory	(CD27\SELL \CCR7 CD28)
Th1	("TBX21","CCR5","CCR1","CXCR3")
Th2	(IL4\IL5\IL13)
Treg	(FOXP3)
Tfh	("ICOS","TOX2" )
CD8
naive	(CCR7\SELL\CD28 IL2RA_low\CD44_low\CD69_low )
memory (CD69)
resident memory	(ITGAE\CD69\SELL low\ CCR7 low\ )
effector memory	(CD28\ SELL low\ CCR7 low\CD27 low)
central memory	(CD27\ SELL \CCR7 CD28)
Cytotoxic CD8	(PRF1\GZMA\GZMB\GZMK\NKG7) ***
gdT	(CD4_low_or_int\CD8_low_or_int\RORC\IL17A\ITGAE\CXCR6\CCR6)
